# NPMc+ and Flt3-ITD cooperation promotes a new oncogenic HSC state that supports transformation and leukemia stem cell maintenance

**DOI:** 10.1101/2024.07.25.605115

**Authors:** Maria Elena Boggio Merlo, Maria Mallardo, Lucilla Luzi, Giulia De Conti, Chiara Caprioli, Roman Hillje, Mario Faretta, Cecilia Restelli, Andrea Polazzi, Valentina Tabanelli, Angelica Calleri, Stefano Pileri, Pier Giuseppe Pelicci, Emanuela Colombo

## Abstract

*NPMc+* and *FLT3-ITD* are the most frequently co-occurring mutations in Acute Myeloid Leukemia (AML). Cellular and molecular mechanisms of their cooperation are largely unknown. We investigated their effects on pre-leukemic and leukemic hematopoietic stem cells (HSCs) in mouse models that recapitulate the human disease. Both oncogenes increase proliferation of pre-leukemia HSCs, however, only *NPMc+* extends self-renewal, by preventing depletion of quiescent HSCs. Quiescent HSCs include dormant and active HSCs, which are dynamic and alternative phenotypic states supporting, respectively, self-renewal and regenerative haematopoiesis. Analyses of the dormant and active transcriptional programs showed that NPMc+ stimulates the dormant-to-active transition but also enforces dormancy, thus allowing dormant HSCs to be replenished. Co-expression of NPMc+ and *Flt3-ITD* induces a new phenotypic state of quiescent HSCs whereby dormancy and activity co-exist at single-cell level. This new state likely supports *in vivo* proliferation of self-renewing HSCs and rapid selection of leukemia initiating cells. Pharmacological inhibition of the TGFb cell-dormancy pathway reduces self-renewal of leukemia SCs and prolongs mouse survival allowing to conclude that enforcement of HSC dormancy is a critical determinant of unrestricted self-renewal during leukemia development and represents a target for novel anti-leukemic strategies.
