## Supplemental table 2 for "NPMc+ and Flt3-ITD cooperation promotes a new oncogenic HSC state that supports transformation and leukemia stem cell maintenance"

### Sheet: A
Supplemental Table 2: Pseudotime trajectories of Mx, NPMc+/Mx, Flt3-ITD/Mx and NPMc+/Flt3-ITD/Mx LT-HSCs
A: signatures genes lists used to characterize the pseudotime trajectory.
MolO_27	Do_28	Act_166	DNArep_41	G1S_58
n=27	n=28	n=166	n=41	n=58
Cd82	Akap7	Acd	Cdc45l	Atm
Cdkn1c	Alcam	Actl6a	Cdc6	Ccnd1
Cldn10	Camk2d	Actn1	Cdc7	Ccnd2
Ctsf	Gbp8	Adk	Cdk2	Ccnd3
Fads3	Gimap8	Ahsa1	Cdt1	Ccne1
Fgfr3	Iigp1	Aimp2	Dbf4	Ccne2
Gimap1	Ikzf2	Aldh7a1	Gmnn	Ccng2
Gimap6	Kat6b	Anapc10	Mcm10	Ccnh
Gstm1	Ly6a	Apoo	Mcm2	Cdc25a
Ifitm1	Man1a	Arsk	Mcm3	Cdc45
Limd2	Phkb	Asrgl1	Mcm4	Cdk1
Ltb	Plag1	Atic	Mcm5	Cdk2
Ly6a	Plxdc2	BC005561	Mcm6	Cdk4
Mettl7a1	Pqlc3	BC026585	Mcm7	Cdk6
Mllt3	Prdm16	Bcat2	Orc1l	Cdk7
Neil2	Procr	Bscl2	Orc2l	Cdkn1a
Neo1	Psap	Bub3	Orc3l	Cdkn1b
Pde1b	Rassf2	Bzw2	Orc4l	Cdkn1c
Pdzk1ip1	Rere	Ccdc115	Orc5l	Cdkn2c
Procr	Sdc4	Cdca7	Orc6l	Cdkn2d
Ptpn14	Smpdl3a	Cherp	Pcna	E2f1
Ramp2	Socs2	Cirh1a	Pola1	E2f2
Smtnl1	St8sia4	Cisd1	Pola2	E2f3
Sox18	Sult1a1	Cks1b	Pold1	E2f4
Sult1a1	Tiparp	Clu	Pold2	E2f5
Trim47	Trp53inp1	Cnih1	Pold3	E2f6
Vwf	Vps39	Commd1	Pold4	Gadd45a
	Zmat1	Cops7a	Pole	Mcm2
		Cox5a	Pole2	Mcm3
		Cse1l	Prim1	Mcm4
		Cstf2	Prim2	Mcm5
		Ctbp1	Rfc1	Mcm6
		Dcaf12	Rfc2	Mcm7
		Dctpp1	Rfc3	Mdm2
		Ddx39	Rfc4	Mnat1
		Ddx56	Rfc5	Myc
		Deptor	Rpa1	Orc1
		Dtl	Rpa2	Orc2
		Dusp3	Rpa3	Orc3
		Dut	Uba52	Orc4
		Eif2s1	Ubc	Orc5
		Eif6		Orc6
		Emc10		Pcna
		Eri3		Pkmyt1
		Etf1		Pola2
		Exosc5		Pole
		Fam136a		Pole2
		Fam98b		Prim1
		Fbl		Prim2
		Fh1		Rb1
		Gcsh		Rbl1
		Gemin2		Rpa1
		Gstz1		Rpa2
		Haus4		Rpa3
		Hdhd2		Tfdp1
		Heatr3		Tfdp2
		Hn1l		Trp53
		Icam2		Wee1
		Idh3a
		Ipo5
		Klk8
		Lamtor1
		Lpcat3
		Lyar
		Mad2l2
		Mbnl3
		Mcm3
		Mcm6
		Mesdc2
		Mmgt1
		Mrpl12
		Mrpl16
		Mrpl32
		Mrpl36
		Mrpl40
		Mrpl47
		Mrps12
		Mrps28
		Mrps36
		Mybbp1a
		Naa10
		Naa50
		Nabp2
		Ncbp2
		Nfs1
		Nfyb
		Nhp2
		Nob1
		Noc2l
		Nomo1
		Nop2
		Nrm
		Ola1
		Ormdl2
		Otud6b
		Pabpc4
		Parn
		Parp1
		Peg12
		Pf4
		Pfdn2
		Phb2
		Pitrm1
		Polr1b
		Ppa1
		Ppif
		Ppil1
		Ppp4c
		Prim1
		Prkaca
		Prkcsh
		Prmt5
		Prpf40b
		Prune2
		Psat1
		Psen1
		Psmb3
		Psmb7
		Psmd8
		Psme3
		Psmg3
		Pycrl
		Rbm17
		Rbpj
		Rfc2
		Rfc4
		Rmnd5a
		Rpa2
		Rpf2
		Rpn1
		Rrm1
		Ruvbl2
		Sdpr
		Sdsl
		Selp
		Sf3b5
		Slc22a3
		Slc25a39
		Smarcb1
		Smim5
		Snhg4
		Snrnp40
		Snrpa1
		Strap
		Tbcb
		Tceal8
		Tex30
		Tfdp1
		Thyn1
		Timm8b
		Tmem11
		Tmem123
		Tnfaip2
		Tnfrsf21
		Txndc12
		Tyms
		Ube2g1
		Uchl3
		Usp1
		Utp14a
		Wdr12
		Wdr18
		Wdr77
		Yif1b
		2610524H06Rik
		2810025M15Rik

### Sheet: B
Supplemental Table 2: Pseudotime trajectories of Mx, NPMc+/Mx, Flt3-ITD/Mx and NPMc+/Flt3-ITD/Mx LT-HSCs
B: list of genes showing a significant variation (qval<=0.01) among sample and along the psudotime either in the dormant (Do28+MolO) or in the active (Act166) genes lists (Sig_Act, n=152 and Sig_Do, n=28) respectively)
		qvalues			qvalues			qvalues			qvalues
		NPMc+_vs_Mx			Flt3-ITD_vs_Mx			NPMc+/Flt3-ITD_vs_Mx			NPMc+/Flt3-ITD_vs_Flt3-ITD
GeneName	Signature	Gr2_vs_Gr1	Gr3_vs_Gr2	Gr3_vs_Gr1	Gr2_vs_Gr1	Gr3_vs_Gr2	Gr3_vs_Gr1	Gr2_vs_Gr1	Gr3_vs_Gr2	Gr3_vs_Gr1	Gr2_vs_Gr1	Gr3_vs_Gr2	Gr3_vs_Gr1
Acd	SigAct	0.00739343	2.24e-06	0.000154	0.00412942	1.01e-25	8.46e-23	7.31e-36	3.99e-90	2.28e-75	2.42e-17	1.21e-67	1.79e-28
Actl6a	SigAct	3.27e-07	1.35e-14	6.5e-21	1.51e-09	7.19e-45	6.32e-54	1.36e-42	2.5e-140	4.44e-156	1.08e-31	1.91e-184	2.14e-71
Actn1	SigAct	0.108443	0.000148051	0.533635	0.000133853	5.41e-21	5.84e-17	2.94e-66	1.51e-119	2.32e-76	1.08e-35	3.2e-79	1.06e-41
Adk	SigAct	5.99e-07	1.57e-20	6.82e-25	0.000125464	4.27e-15	1.32e-22	1.77e-05	8.86e-49	1.29e-22	3.61e-10	3.11e-39	1.34e-13
Ahsa1	SigAct	5.2e-06	2.79e-11	0.0711	0.455658	1.02e-50	4.07e-32	8.01e-51	4.28e-126	4.59e-89	1.52e-43	1.58e-130	1.2e-50
Aimp2	SigAct	0.140307	1.92e-07	2.47e-08	0.488751	1.03e-23	2.65e-18	1.52e-35	3.06e-32	2.2e-21	3.98e-36	3.07e-40	8.62e-08
Aldh7a1	SigAct	0.1106	3.49e-10	3.85e-11	0.398408	3.94e-06	0.000265787	2.13e-06	8.77e-40	5.18e-29	0.000267692	3.43e-33	6.77e-24
Anapc10	SigAct	0.0656306	2.33e-06	1.38e-06	0.192292	0.0240667	0.00452423	4.76e-10	5.33e-40	2.33e-35	1.31e-13	8.33e-46	3.42e-20
Apoo	SigAct	0.00466641	9.84e-05	1	0.00351344	0.000156755	4.19e-05	0.161908	3.4e-05	8.47e-12	0.254766	6.89e-06	0.000211223
Asrgl1	SigAct	3.92e-07	7.03e-11	5.64e-13	0.000458019	1.14e-08	0.00339946	0.0431384	6.01e-20	8.06e-15	8.35e-11	1.34e-35	2.1e-15
Atic	SigAct	1.35e-10	2.3e-14	1.18e-09	3.93e-14	5.75e-27	1.14e-37	1.02e-08	1.05e-85	9.64e-85	0.000549906	1.91e-146	1.94e-49
BC005561	SigAct	0.0432892	2.94e-25	1.57e-19	6.61e-13	1.78e-91	1.14e-87	2.91e-40	5.9e-211	1.36e-163	2.64e-19	1.55e-211	7.24e-87
BC026585	SigAct	7.14e-16	2.26e-38	1.17e-41	0.000522211	0.00209056	1.32e-08	1.75e-35	2.2e-41	0.0444277	1.29e-18	6.76e-17	0.0144
Bcat2	SigAct	0.0492645	1.31e-07	0.000201	0.000344029	8.86e-10	0.000106445	0.0386475	3.44e-25	2.31e-19	0.0203315	1e-31	2.1e-18
Bscl2	SigAct	1.72e-08	1.69e-17	2.7e-31	8.14e-17	1.22e-43	1.2e-25	0.00062073	3.92e-54	2.78e-38	8.69e-17	3.81e-76	8.27e-35
Bub3	SigAct	0.00696378	1.56e-08	6.85e-08	0.000855101	2.67e-10	1.59e-12	5.37e-66	1.12e-78	8.95e-59	2.96e-36	2.9e-63	1.36e-30
Bzw2	SigAct	7.29e-14	4.64e-05	1.57e-14	1.33e-13	6.65e-07	1.16e-25	2.94e-35	2.59e-84	7.46e-111	1.13e-26	3.24e-97	1.18e-72
Cavin2	SigAct	9.8e-08	4.44e-32	0.000721	2.88e-20	7.53e-53	8.39e-22	1.8e-50	4.25e-92	4.64e-32	2.64e-06	1.95e-17	0.00326546
Ccdc115	SigAct	0.00287572	0.634015	0.00112774	5.29e-10	5.43e-17	1.34e-11	1.6e-07	2.92e-35	3.63e-48	3.74e-24	1.21e-82	8.45e-27
Cdca7	SigAct	1.25e-11	1.63e-49	1.63e-67	7.66e-15	1.29e-78	7.46e-93	7.54e-34	3.38e-219	1.11e-192	3.16e-05	4.48e-193	1.2e-77
Cherp	SigAct	0.0377474	0.00169823	0.0206	0.0303319	2.43e-35	1.85e-17	1.22e-09	4.25e-36	1.11e-21	1.16e-12	8.88e-55	6.99e-09
Cisd1	SigAct	0.0357639	1.06e-10	3.66e-08	0.0272441	4.16e-65	6.2e-48	2.06e-16	5.01e-103	3.23e-78	5.61e-16	3.56e-132	7.05e-37
Cks1b	SigAct	5.25e-16	4.4e-56	4.47e-85	3.65e-09	7.92e-162	5.39e-129	4.64e-18	6.43e-86	1.16e-80	1.21e-18	5.94e-158	1.88e-45
Clu	SigAct	9.15e-41	2.66e-08	2.13e-18	1.21e-08	5.36e-05	0.233318	3.54e-05	0.00114147	0.016152	3.55e-09	0.00197529	1.05e-06
Cnih1	SigAct	0.00691083	0.0670615	0.047462	0.0186455	0.000123899	0.00022095	2.86e-12	5.97e-08	3.43e-09	1.7e-18	2.62e-19	0.00862
Commd1	SigAct	2.74e-05	1.44e-17	5.06e-08	9.67e-05	4.1e-22	7.67e-19	0.0715265	8.27e-52	2.92e-41	0.0190842	6.95e-86	3.74e-27
Cops7a	SigAct	0.648168	0.671182	0.748606	0.000861518	0.000107808	0.284176	0.998648	1.65e-25	1.49e-23	1.74e-06	2.53e-41	9.88e-24
Cox5a	SigAct	5.85e-05	6.51e-22	7.48e-29	2.02e-18	1.69e-107	1.92e-110	2.41e-269	1.2e-274	1.86e-170	3.97e-158	6.56e-167	2.35e-84
Cse1l	SigAct	0.546371	4.61e-18	1.03e-07	0.479379	1.69e-12	1.8e-09	3.16e-06	1.11e-06	7.93e-13	1.12e-05	3.61e-08	0.0460589
Ctbp1	SigAct	0.000144	1.38e-40	8.14e-30	9.68e-10	7.27e-78	1.16e-46	3.24e-14	1.28e-159	5.36e-129	5.85e-33	7.93e-221	2.75e-75
Dcaf12	SigAct	0.844411	0.0751173	0.261468	0.00427071	3.62e-26	1.49e-17	5.99e-19	7.28e-17	1.25e-06	1.08e-33	9.26e-28	0.000183
Dctpp1	SigAct	8.79e-27	5.02e-33	5.13e-92	6.06e-31	2.39e-77	9.25e-122	2.18e-33	4.2e-101	5.74e-129	8.48e-17	2.08e-117	9.17e-62
Ddx39	SigAct	0.145596	6.99e-12	5.41e-14	8.15e-05	2.34e-54	2.55e-47	4.71e-76	1.8e-250	1.29e-189	2.7e-53	2.41e-221	8.74e-113
Ddx56	SigAct	0.0513628	1.09e-14	0.489	5.75e-07	1.98e-09	2.96e-08	0.000338839	1.51e-09	2.41e-14	7.59e-08	5.59e-20	4.07e-11
Dtl	SigAct	3.12e-17	2.76e-70	5.57e-59	2.36e-08	5.24e-104	5.18e-80	8.27e-33	5.43e-120	1.22e-120	1.15e-33	7.38e-175	2.22e-41
Dut	SigAct	2.44e-06	2.23e-32	1.21e-45	3.79e-26	4.22e-106	3.2e-136	6.86e-69	1.42e-165	6.71e-179	6.63e-25	1.33e-177	6.86e-81
Eif2s1	SigAct	1.87e-06	3.27e-12	4.51e-23	0.0836689	3.64e-18	1.66e-15	1.21e-44	4.84e-64	3.93e-55	5.01e-41	9.32e-79	1.7e-33
Eif6	SigAct	0.118717	1.27e-16	1.48e-11	1.72e-07	1.61e-41	1.29e-37	7.42e-59	3.51e-138	4.89e-126	4.43e-73	1.42e-183	8.86e-89
Emc10	SigAct	0.349998	1.73e-05	0.00214843	0.000153118	1.16e-41	3.14e-32	4.16e-34	1.05e-129	2.32e-116	6.58e-50	3.56e-180	1.14e-71
Eri3	SigAct	0.741265	0.108507	0.481891	0.465608	0.00622267	0.0204922	0.866278	1.51e-17	5.51e-15	0.459095	4.84e-21	3.88e-10
Etf1	SigAct	2.37e-05	8.57e-13	1.66e-05	2.94e-10	4.96e-08	8.01e-22	1.32e-29	2.69e-18	5.03e-30	2.43e-08	5.45e-13	7.58e-09
Exosc5	SigAct	0.00461282	0.0086614	2.61e-07	5.11e-06	2.79e-55	1.68e-61	1.38e-32	2.45e-74	1.18e-77	2.02e-17	7.7e-95	1.66e-36
Fam136a	SigAct	0.000124	5.39e-05	0.968579	2.47e-09	0.00779729	0.019326	5.29e-09	4.11e-11	1.65e-16	9.23e-28	2.28e-33	9.73e-13
Fam98b	SigAct	1.64e-08	1.66e-13	3.32e-11	0.289734	1.77e-14	1.73e-09	2.12e-09	1.79e-12	0.263173	0.000158917	2.9e-37	3.94e-10
Fbl	SigAct	7.33e-12	5.17e-14	2.24e-38	1.21e-18	5.75e-48	6.09e-66	7.52e-21	8.24e-63	1.15e-81	1.15e-23	7.09e-98	6.97e-47
Fh1	SigAct	3.35e-09	5.62e-08	3.76e-12	1.12e-05	2.96e-20	9.12e-20	9.01e-07	1.8e-25	2.02e-27	1.32e-16	5.59e-51	1.31e-24
Gcsh	SigAct	0.834922	0.0284121	0.0671632	2.54e-06	7.98e-12	0.00431286	0.391373	1.27e-28	2.69e-22	1.84e-06	1.17e-51	6.82e-19
Gemin2	SigAct	0.0956126	0.0497773	0.0216557	2.42e-05	0.00220167	0.882953	2e-28	2.94e-85	5.37e-52	6.8e-09	1.78e-55	3.24e-44
Gstz1	SigAct	0.269977	5.67e-12	0.000927	0.299831	1.01e-13	2.64e-09	0.112689	4.86e-07	7.26e-07	0.0519235	2.63e-17	0.000342704
Haus4	SigAct	5.48e-06	8.44e-16	0.00813	8.22e-18	5.59e-24	3.68e-18	4.6e-05	1.28e-35	6.53e-49	4.37e-21	1.15e-98	3.67e-28
Hdhd2	SigAct	0.0678893	2.88e-08	1.4e-08	0.0057476	6.13e-11	3.37e-11	5.08e-08	9.22e-23	6.85e-21	1.44e-11	1.26e-29	1.03e-17
Icam2	SigAct	0.547635	1.76e-07	2.43e-07	0.00182812	7.87e-15	2.18e-07	2.89e-11	3.48e-36	2.11e-26	4.06e-26	6.84e-56	6.91e-26
Idh3a	SigAct	7.33e-05	6.7e-15	2.63e-29	0.000887114	3.46e-25	8.47e-28	1.92e-18	5.48e-80	4.13e-66	1.36e-17	1.97e-77	4.26e-50
Ipo5	SigAct	0.624009	3.28e-28	1.74e-23	9.64e-06	2.98e-58	5.73e-18	0.762293	1.3e-164	3.14e-71	3.29e-06	6.91e-150	9.16e-24
Jpt2	SigAct	0.121354	6.16e-05	0.00014582	4.46e-06	0.000735058	2.01e-09	5e-05	1.47e-38	1.45e-42	0.00208233	6.67e-47	3.5e-35
Klk8	SigAct	9.88e-13	1.95e-17	2.52e-13	1.2e-21	2.16e-33	2.58e-16	2.6e-62	3.83e-63	0.00152727	1.3e-06	5.01e-06	0.000108
Lamtor1	SigAct	0.204537	0.000860535	0.000314	2.02e-15	2.46e-22	2.32e-06	4.84e-05	5.3e-09	1.33e-05	1.11e-38	9e-47	3.7e-12
Lpcat3	SigAct	0.000528	7.65e-11	1.35e-06	7.63e-05	1.59e-11	0.291684	2.21e-06	6.15e-38	9.65e-23	1.1e-18	7.76e-59	5.93e-19
Lyar	SigAct	0.0173561	7.26e-05	9.5e-06	5.46e-06	3.91e-13	1.38e-08	0.238389	1.49e-76	6.21e-60	4e-05	7.06e-101	5.43e-54
Mad2l2	SigAct	0.315	6.24e-06	0.0189736	1.31e-11	2.79e-10	0.00829833	0.52758	3.23e-08	1.02e-08	2.95e-11	2.58e-30	3.15e-11
Mcm3	SigAct	2.35e-23	8.67e-92	1.02e-92	8.29e-38	5.9e-237	4.29e-231	4.41e-60	5.88e-228	2.21e-211	1.54e-09	1.13e-291	1.64e-73
Mcm6	SigAct	2.38e-31	4.89e-98	1.91e-121	5.73e-40	2.72e-268	2.24e-282	3e-127	0	0	2.03e-50	0	8.76e-140
Mesd	SigAct	0.000112	8.32e-11	4.88e-07	1.43e-15	4.13e-23	6.77e-08	0.0166951	2.77e-06	1.37e-05	2.51e-30	1.3e-44	1.59e-15
Mrpl12	SigAct	3.01e-13	0.0879	2e-13	2.23e-10	9.44e-14	1.29e-19	4.35e-22	4.87e-60	8.95e-78	2.68e-27	1.42e-90	1.41e-57
Mrpl16	SigAct	0.0349494	0.653324	0.262932	0.00383753	0.000812284	0.208112	3.07e-05	2.12e-14	8.55e-15	1.15e-14	2.58e-29	1.14e-13
Mrpl32	SigAct	0.58676	1.39e-08	0.0292115	0.0609613	4.21e-18	1.28e-06	5.49e-15	1.37e-25	1.62e-23	1.07e-25	6.18e-48	4.13e-05
Mrpl36	SigAct	0.173821	1.89e-06	1.1e-06	0.0048282	0.633789	1.2e-06	6.56e-18	5.84e-40	1.55e-34	2.96e-14	1.1e-33	7.79e-43
Mrpl40	SigAct	0.185789	0.000592	0.0241	5.95e-06	4.94e-11	0.000658577	7.33e-19	1.62e-40	2.72e-41	3.48e-43	4.65e-83	1.39e-26
Mrpl47	SigAct	1.54e-05	5.89e-05	2.44e-13	0.0130382	8.76e-06	4.09e-08	6.75e-09	1.56e-06	1.01e-16	0.167723	2.06e-07	1.07e-06
Mrps12	SigAct	6.8e-07	0.00373	0.00494	0.110081	7.62e-11	4.81e-10	1.47e-08	2.21e-37	1.05e-37	1.65e-13	1.55e-53	1.12e-21
Mrps28	SigAct	0.000177	5.67e-07	7.7e-05	0.000249334	3.28e-05	5.24e-06	2.41e-05	4e-19	1.81e-15	0.472863	1.04e-19	7.07e-11
Mrps36	SigAct	0.0805767	0.033	2.93e-05	0.0119907	1.19e-12	2.89e-17	5.75e-07	3.79e-26	2.46e-31	0.00202735	1.88e-35	1.52e-13
Mybbp1a	SigAct	1.61e-06	3.35e-23	1.75e-33	0.000169739	2.37e-32	7.26e-25	2.36e-05	9.82e-117	2.71e-73	7.47e-17	3.35e-123	1.29e-72
Naa10	SigAct	0.0182452	5.97e-05	2.42e-07	4.05e-09	7.16e-18	2.26e-11	0.0372188	1.18e-29	2.04e-24	6.07e-12	1.49e-46	3.58e-31
Naa50	SigAct	0.002029	0.00136	0.00244	1.13e-10	1.03e-08	4.79e-20	6.15e-16	1.17e-23	1.28e-34	6.76e-06	1.77e-18	2.18e-17
Nabp2	SigAct	0.135046	0.386002	0.161381	0.000178881	1e-09	1.92e-09	4.75e-09	5.79e-12	0.000317555	3.44e-21	1.39e-40	2.66e-22
Ncbp2	SigAct	0.722608	0.00128	0.000742	0.000111677	2.4e-16	4.96e-07	9.03e-06	1.98e-08	1.63e-07	4.44e-19	5.79e-25	2.57e-05
Nfs1	SigAct	0.612922	0.256949	0.269787	0.0360087	7.03e-05	0.0184275	8.41e-19	1.07e-27	1.32e-14	3.31e-08	3.41e-14	7.19e-09
Nfyb	SigAct	5.23e-07	1.65e-12	1.89e-06	0.0178939	4.12e-05	8.28e-07	2.01e-27	1.37e-53	1.27e-49	2.75e-33	1.04e-66	4.5e-36
Nhp2	SigAct	5.17e-28	1.85e-45	2.51e-86	4.21e-16	2.13e-42	8.44e-67	4.78e-39	1.31e-85	2.71e-105	1.44e-23	3.68e-84	6.94e-52
Nob1	SigAct	0.000116	0.01	0.0555	2.24e-06	0.0531255	4.93e-07	1.01e-13	7.46e-68	2.22e-92	9.55e-18	2.13e-97	9.76e-64
Noc2l	SigAct	0.00263119	1.01e-05	1.34e-12	1.15e-08	1.64e-06	3.52e-17	9.65e-07	4.06e-07	2.06e-14	3.48e-05	1.72e-09	3.21e-11
Nomo1	SigAct	0.0658706	1.31e-11	5.21e-15	0.00453438	1.06e-24	1.7e-25	0.0767781	3.84e-61	1.19e-41	0.0555236	4.62e-77	2.16e-24
Nop2	SigAct	0.0381437	3e-06	0.00107	0.0780782	1.45e-17	4.2e-12	3.59e-14	2.22e-78	2.39e-56	2.84e-07	2.4e-65	1.78e-34
Nrm	SigAct	3.75e-09	3.63e-27	2.36e-51	2.45e-11	1.27e-38	3.66e-58	8.21e-13	7.31e-73	1.34e-61	8.7e-21	4.49e-61	7.85e-56
Ola1	SigAct	0.0184393	0.000385	1.82e-11	0.228561	3.39e-09	4.33e-13	8.73e-32	4.94e-34	3.12e-21	1.99e-26	1e-33	5.12e-20
Ormdl2	SigAct	2.41e-05	0.307	0.00262	0.00865827	0.0131554	0.33428	6.41e-29	1.68e-46	1.11e-24	1.78e-39	3.34e-70	2.72e-28
Otud6b	SigAct	0.798198	2.13e-15	1.54e-06	0.0196671	3.06e-25	1.86e-10	0.00431713	6.79e-23	1.79e-08	0.00113506	1.79e-24	0.246102
Pabpc4	SigAct	0.000916	4.17e-38	8.1e-59	0.00045933	1.79e-49	2.85e-36	0.85632	1.18e-80	8.87e-31	1.17e-09	2.02e-54	3.61e-22
Parn	SigAct	0.000562	0.00166	0.894334	0.00203128	5e-05	5.42e-12	0.0258759	0.129211	0.193346	0.0505536	2.74e-08	2.49e-07
Parp1	SigAct	2.7e-16	4.6e-27	1.81e-25	1.47e-06	1.32e-17	6.87e-28	1.17e-20	4.73e-81	3.2e-69	3.46e-27	2.76e-75	9.32e-66
Pf4	SigAct	5.56e-13	0	0	4.98e-65	5.17e-267	2.36e-125	8.21e-79	4.96e-268	5.14e-82	0.710449	2.65e-303	1.94e-65
Pfdn2	SigAct	0.000309	0.000334	0.000528	0.561917	2.8e-11	1.13e-10	0.0895786	9.82e-34	1.65e-31	0.0470433	2.02e-48	1.26e-07
Phb2	SigAct	0.112747	3.36e-25	7.54e-27	0.0790912	1.15e-31	3.47e-27	1.43e-64	2.97e-138	5.05e-108	7.27e-47	7.95e-136	1.37e-73
Pitrm1	SigAct	0.603251	8.96e-08	0.00165049	0.00541608	7.23e-10	3.29e-07	0.09322	2.81e-05	5.79e-05	5.04e-07	3.79e-11	1.1e-05
Ppa1	SigAct	0.0311675	6.67e-06	0.000697262	1.06e-07	8.06e-23	3.44e-14	0.0269449	7.32e-37	1.38e-19	0.000510926	3.97e-35	4.31e-32
Ppif	SigAct	0.00112	2.07e-17	1.51e-23	0.00338693	7.33e-76	1.44e-57	1.14e-06	5.07e-48	1.36e-43	0.000276812	1.91e-86	2.51e-17
Ppil1	SigAct	0.0247623	3.26e-13	4.99e-16	2.19e-06	5.2e-14	2.63e-23	3.53e-60	3.82e-108	2.08e-91	8.4e-42	1.03e-98	1.28e-67
Ppp4c	SigAct	4.59e-05	0.0140708	0.546336	0.124422	1e-49	7.38e-38	1.15e-39	6.3e-135	1.71e-106	1.45e-35	5.37e-151	5.28e-60
Prim1	SigAct	3.32e-14	1.63e-33	6.54e-31	8.76e-08	1.3e-64	3.25e-49	0.137222	3.87e-159	1.58e-89	3.08e-07	3.48e-165	3.77e-52
Prkaca	SigAct	0.0317872	0.0333218	0.00690534	0.253702	0.0975878	0.59375	0.465549	6.15e-12	1e-10	0.135599	7.12e-17	1.3e-09
Prkcsh	SigAct	6.41e-05	1.56e-21	4.17e-23	0.00147326	1.59e-31	1.16e-27	1.64e-32	2.7e-111	2.42e-98	1.94e-35	2.08e-133	1.02e-64
Prmt5	SigAct	4.34e-11	6.1e-08	4.61e-14	4.76e-13	6.91e-18	1.98e-05	1.81e-17	5.2e-94	3.09e-94	3.61e-47	1.51e-175	1.1e-85
Psat1	SigAct	0.867063	1.82e-05	9.7e-05	2.85e-05	9.58e-32	1.33e-11	0.0648375	1.53e-56	4.84e-30	2.56e-11	1.49e-87	6.35e-24
Psmb3	SigAct	1.11e-05	0.00365	2.19e-05	2.27e-06	5.15e-06	1.19e-06	6.79e-69	7.49e-102	2.9e-85	1.95e-96	9.4e-150	1.79e-79
Psmb7	SigAct	0.0174561	1.49e-12	4.92e-09	0.0600123	5.17e-34	7.61e-28	1.31e-53	5.09e-94	5.4e-79	7.17e-32	5.36e-94	3.98e-25
Psmd8	SigAct	2.42e-06	9.48e-09	2.97e-17	6.28e-05	8.6e-10	9.96e-17	2.22e-104	2.25e-136	8e-117	2.19e-100	3.04e-157	8.72e-76
Psme3	SigAct	0.00132	7.98e-05	0.00282	0.622854	1.84e-34	1.59e-23	1.14e-16	8.62e-63	4.01e-48	3.39e-19	1.79e-80	1.38e-26
Psmg3	SigAct	0.272788	5.94e-08	0.0148	7.5e-12	6.89e-08	7.37e-07	1.2e-10	1.73e-14	1.38e-20	1.16e-33	1.79e-43	1.99e-27
Pycrl	SigAct	0.0177711	1.05e-13	4.06e-12	0.31115	3.48e-22	3.07e-16	2.65e-18	3.32e-23	1.37e-20	4.3e-17	4.93e-28	2.07e-10
Rbm17	SigAct	0.00802674	4.92e-11	2.78e-08	0.0302795	5.28e-12	2.71e-05	6.32e-10	1.18e-33	5.93e-28	1.41e-18	5.78e-52	1.4e-19
Rfc2	SigAct	8.35e-29	1.76e-50	5.83e-96	9.72e-29	6.05e-181	5.24e-214	3.73e-121	0	0	2.29e-71	0	9.62e-192
Rfc4	SigAct	0.0125384	6.15e-21	5.93e-15	0.000345407	3.8e-44	1.4e-40	1.03e-09	1.65e-46	9.12e-44	5.55e-09	2.16e-68	1.75e-19
Rpa2	SigAct	0.0514972	1.4e-46	7.16e-29	0.53807	4.38e-88	6.2e-52	6.55e-36	5.31e-194	3.06e-132	3.73e-31	4.89e-209	3.27e-69
Rpf2	SigAct	0.874141	0.784995	0.178502	0.938515	7.1e-05	0.00665813	1.36e-30	9.57e-46	7.22e-24	2.84e-27	2.83e-38	5.44e-20
Rpn1	SigAct	0.00116	1.35e-76	1.04e-80	1.14e-05	2.1e-103	1.31e-69	1.48e-54	1.47e-104	7.14e-103	1.73e-18	3.39e-84	7.92e-17
Rrm1	SigAct	0.0124647	3.18e-53	2.5e-56	1.36e-10	4.34e-119	1.69e-97	2.37e-39	1.9e-180	5.3e-130	3.58e-16	2.47e-169	1.04e-67
Ruvbl2	SigAct	0.00241425	0.000264	8.76e-12	4.7e-05	7.11e-23	3.88e-29	2.41e-39	7.03e-76	1.69e-79	6.73e-44	1.74e-99	1.1e-41
Sdsl	SigAct	0.400425	2.42e-34	6.31e-23	6.46e-08	1.39e-67	7.25e-64	2.11e-20	2.68e-138	1.37e-44	6.4e-11	1.18e-130	2.24e-26
Selp	SigAct	6.56e-49	5.52e-35	7.85e-29	0.000940731	0.00073178	0.717647	3.34e-57	2.87e-59	4.65e-13	3.11e-29	6.34e-38	1.86e-09
Sf3b5	SigAct	0.0825826	3.15e-06	2.27e-06	0.0237927	7.73e-20	8.7e-21	9e-12	2.16e-61	1.04e-71	4.44e-08	4.06e-86	3.9e-26
Slc22a3	SigAct	5e-48	1.61e-44	3.13e-119	7.57e-34	2.28e-103	6.33e-139	2.72e-81	3.96e-132	4.13e-174	7.23e-77	2.49e-192	1.84e-93
Slc25a39	SigAct	0.000972	0.00108	0.00570347	0.733742	0.710995	0.000665213	0.0161328	1.05e-07	2.45e-15	0.000197849	3.01e-11	1.93e-07
Smarcb1	SigAct	3.14e-05	3.92e-07	0.000384	4.09e-05	0.0674848	1.55e-07	0.000113951	2.21e-38	7.2e-49	0.00451182	7.59e-42	2.31e-35
Smim5	SigAct	2.85e-14	2.2e-12	5.8e-45	1.07e-10	2.83e-24	1.17e-33	2.15e-32	1.28e-67	6.64e-80	4.06e-43	9.18e-93	8.48e-62
Snhg4	SigAct	4.87e-29	2.02e-73	4.9e-39	7.34e-12	2.58e-11	5.8e-31	1.97e-28	6.21e-59	1.65e-32	1.92e-29	1.56e-45	1.69e-15
Snrnp40	SigAct	0.011402	1.79e-27	5.45e-15	0.00162977	8.21e-29	9.03e-29	1.48e-41	7.78e-108	9.5e-113	1.47e-23	3.13e-118	2.25e-48
Snrpa1	SigAct	1.37e-06	1.02e-10	7.96e-27	0.000224656	2.07e-45	7.65e-43	8.8e-33	2.23e-97	4.26e-93	1.79e-29	3.61e-122	2.63e-49
Strap	SigAct	3.78e-10	0.568	9.45e-09	7.72e-08	2.55e-45	1.07e-69	3.19e-34	6.73e-71	1.14e-102	2.56e-21	1.14e-123	4.36e-36
Tbcb	SigAct	0.00219853	0.0160168	4.37e-07	0.206415	0.0587486	0.955362	1.5e-24	2.67e-37	3.07e-40	6.23e-24	2.68e-54	2.75e-34
Tceal8	SigAct	5.31e-05	2.82e-19	6.2e-15	0.0439815	0.34975	0.0228701	5.4e-76	1.15e-55	0.000210085	2.52e-54	1.39e-56	0.00255
Tex30	SigAct	0.511851	0.0167031	0.18969	0.121014	3.24e-65	8.45e-52	3.16e-21	4.27e-83	6.11e-68	1.24e-13	3.16e-104	3.21e-32
Tfdp1	SigAct	0.00237877	6.63e-09	6.82e-16	1.29e-09	8.08e-32	2.35e-40	1.36e-51	1.41e-98	3.21e-89	3.35e-28	6.06e-78	5.46e-51
Thyn1	SigAct	0.0687381	0.000516	1.52e-10	0.971335	0.000822603	0.000203119	3.88e-20	2.25e-46	1.08e-28	4.09e-17	2.98e-46	2.02e-33
Timm8b	SigAct	0.0626693	3.06e-07	0.0215	2.56e-08	7.52e-32	2.2e-26	4.65e-26	1.9e-29	6.77e-05	0.000159269	1.93e-75	6.81e-40
Tmem11	SigAct	0.191882	0.00198	0.0086	0.000935371	4.71e-22	5.4e-06	6.2e-15	2.11e-23	1.79e-10	6.12e-27	8.83e-38	0.000147
Tmem123	SigAct	0.00740512	0.294	2.64e-05	1.72e-05	9.47e-16	1.4e-09	4.61e-13	3.55e-47	1.13e-42	1.36e-30	1.12e-77	3.98e-37
Tnfaip2	SigAct	2.69e-05	6.6e-10	0.0347	0.00784963	9.59e-79	5.52e-56	1.86e-11	1.59e-68	1.23e-23	1.24e-24	1.13e-162	2.29e-17
Tnfrsf21	SigAct	3.32e-08	2.16e-11	2.04e-05	3.78e-09	3.26e-13	1.02e-20	1.57e-07	2.51e-48	1.05e-50	0.512261	7.63e-84	5.44e-25
Txndc12	SigAct	0.141857	5.67e-09	0.000657994	0.00806976	0.000995968	0.612628	0.000547776	2.19e-13	5.04e-24	9.5e-08	8.02e-21	6.08e-23
Tyms	SigAct	1.91e-13	2.12e-57	2.48e-72	6.17e-17	8.16e-84	7.94e-103	1.28e-23	9.69e-168	2.16e-151	0.000185401	7.83e-188	1.31e-61
Ube2g1	SigAct	0.0177497	1.05e-11	1e-06	0.154217	1.63e-06	3.14e-08	2.58e-14	1.06e-53	8.19e-54	1.27e-15	6.69e-63	3.88e-33
Uchl3	SigAct	0.00302023	9.77e-21	3.4e-25	8.52e-08	5.85e-24	8.14e-35	2.95e-22	1.24e-51	1.6e-49	7.24e-09	1.65e-37	9.3e-24
Usp1	SigAct	2.18e-14	2.22e-20	3.24e-35	1.29e-08	3.36e-28	8.26e-28	5.34e-10	6.16e-105	2.09e-94	1.57e-10	2.37e-125	3.85e-69
Utp14a	SigAct	5.56e-08	3.89e-05	0.00653	1.36e-12	1.01e-07	0.000156388	0.0178937	7.94e-12	2.04e-15	2.44e-09	2.38e-38	1.41e-19
Utp4	SigAct	0.53963	0.0657563	0.0235714	2.88e-06	7.84e-07	3.29e-07	8.11e-09	3.93e-23	1.53e-35	0.755991	4.11e-12	1.08e-12
Wdr12	SigAct	4.27e-12	1.82e-34	1.28e-54	1.09e-10	2.52e-32	3.75e-52	7.11e-34	4.89e-92	3.42e-88	1.63e-30	3.05e-81	4.18e-64
Wdr18	SigAct	0.491896	6.78e-12	1.16e-10	0.0987814	6.82e-33	6.99e-21	6.24e-16	7.02e-30	3.17e-27	2.4e-19	4.99e-46	1.21e-11
Wdr77	SigAct	0.00125	0.423	0.0114	0.000617876	3.12e-16	1.84e-16	9.77e-10	1.54e-69	1.57e-68	2.99e-13	6.71e-96	1.1e-42
Yif1b	SigAct	0.00452959	0.00351	0.000493	0.0686566	9.74e-20	6.59e-21	3.31e-20	8.2e-32	2.94e-30	7.29e-14	1.93e-37	7.88e-13
2610524H06Rik	SigAct	3.47e-20	1.16e-46	1.99e-22	6.41e-09	9.66e-15	1.26e-13	0.00145501	1.92e-15	3.91e-16	2.25e-15	1.77e-28	2.84e-20
2810025M15Rik	SigAct	1.85e-07	6.5e-07	8.67e-05	2.67e-08	1.91e-10	0.363516	4.49e-40	2.77e-41	0.398255	5.04e-11	2.35e-32	0.465
Camk2d	SigDo	2.36e-11	1.09e-85	2.28e-124	1.01e-20	1.91e-16	1.1e-22	9.58e-16	2.99e-39	1.77e-57	2.12e-05	1e-134	1.56e-13
Cd82	SigDo	3.27e-06	1.46e-111	1.26e-133	2.87e-42	1.77e-154	4.75e-149	1.09e-06	1.21e-73	7.74e-79	2.49e-25	4.92e-123	4.39e-44
Cdkn1c	SigDo	2.78e-122	3.87e-34	4.97e-247	5.23e-134	5.37e-19	1.62e-148	3.29e-179	3.1e-17	7.6e-66	7.95e-34	2.02e-05	8.09e-36
Ctsf	SigDo	1.12e-08	1.36e-42	5.91e-74	3.61e-10	2.61e-11	1.01e-29	2.5e-20	0.0352418	7.07e-31	7.71e-12	1.32e-08	1.21e-14
Gimap1	SigDo	1.37e-35	0	0	7.74e-18	6.01e-155	2.27e-107	3.71e-30	4.77e-192	5.48e-67	7.57e-93	1.44e-266	4.51e-44
Gimap6	SigDo	3.71e-37	0	0	1.76e-23	4e-165	1.4e-136	4.57e-18	2.1e-111	1.08e-58	4.83e-07	8.21e-116	1.44e-62
Gstm1	SigDo	2.85e-85	1.48e-214	0	1.61e-35	4.29e-79	1.33e-153	1.79e-25	7.6e-114	6.72e-146	1.41e-18	2.96e-70	5.31e-63
Ifitm1	SigDo	0	0	0	0	0	0	0	0	7.864E-320	8.3e-28	1.31e-109	4.93e-129
Iigp1	SigDo	1.84e-65	7.33e-100	6.22e-142	1.19e-141	2.13e-126	3.59e-144	5.13e-162	5.17e-66	1.47e-28	0.000161025	6.01e-21	4.84e-43
Ikzf2	SigDo	6.31e-34	1.31e-58	1.03e-53	6.99e-30	3.84e-66	8.29e-21	6.17e-90	7.03e-167	4.44e-103	1.09e-212	2.863E-320	1.58e-116
Limd2	SigDo	4.05e-38	0	0	7.31e-62	2.4e-124	2.46e-107	0.552385	3.63e-116	1.67e-66	1.56e-64	4.4e-164	2.73e-19
Ltb	SigDo	3.76e-108	0	0	3.04e-128	0	0	2.49e-21	0	1.09e-272	1.67e-148	0	1.09e-153
Ly6a	SigDo	6.02e-302	7.71e-189	0	2.37e-169	5.24e-68	3.58e-142	1.43e-108	2.25e-59	1.64e-166	1.61e-54	5.81e-40	2.76e-35
Man1a	SigDo	0.00446466	4.55e-07	2.98e-05	0.264574	0.687331	0.59375	0.0614926	1.52e-37	2.26e-36	8.21e-05	8.36e-41	1.52e-33
Mettl7a1	SigDo	3.57e-75	1.88e-150	0	1.88e-100	2.46e-78	1.67e-189	2.01e-60	8.43e-32	1.56e-107	5.72e-23	1.25e-85	1.47e-40
Mllt3	SigDo	0	4.28e-118	0	0	5.45e-103	0	0	1.93e-108	3.366E-314	1.39e-274	0.755067	2.93e-217
Pdzk1ip1	SigDo	5.72e-120	5.02e-12	2.42e-159	1.85e-158	6.06e-29	8.38e-55	0	9.63e-217	4.63e-49	3.37e-179	4.89e-174	2.78e-18
Plxdc2	SigDo	1.89e-25	2.2e-06	6.16e-40	5.02e-25	1.71e-50	5.35e-30	1.62e-167	3.71e-270	2.19e-171	6.4e-49	3.8e-122	7.58e-68
Prdm16	SigDo	3.15e-05	9.11e-23	1.44e-27	3.89e-12	2.5e-08	0.680641	6.3e-10	2.29e-39	2.82e-23	6.01e-38	1.18e-79	2.09e-23
Procr	SigDo	3.01e-187	1.17e-160	0	2.16e-187	9.06e-181	0	0	1e-227	0	1.27e-118	1.13e-50	2.6e-136
Psap	SigDo	0.000765561	5.99e-21	3.37e-13	0.00865205	4.15e-25	5.71e-17	5.15e-142	0	0	4.44e-93	0	4.89e-230
Rassf2	SigDo	1.75e-14	7.71e-47	2.62e-28	2.1e-26	7.91e-24	2.04e-12	0.375081	2.18e-46	5.05e-55	1.37e-36	8e-138	2.32e-31
Smpdl3a	SigDo	2.11e-22	3.39e-78	5.05e-136	1.15e-52	2.73e-22	1.23e-38	2.9e-53	5.44e-09	3.06e-23	1.64e-14	2.95e-20	1.22e-15
Socs2	SigDo	2.37e-102	3.17e-51	2.73e-236	0	0	1.711E-319	0	0	0	8.69e-257	0	1.41e-198
St8sia4	SigDo	0.00140732	2.1e-13	5.34e-14	8e-09	6.19e-39	2.93e-19	7.56e-40	1e-82	4.57e-56	6.7e-79	2.15e-128	2.4e-20
Sult1a1	SigDo	0	1.39e-49	0	1.08e-143	1.31e-18	1.08e-138	1.54e-227	2.74e-44	1.92e-132	4.24e-57	1.79e-08	1.3e-36
Tiparp	SigDo	0.642331	3.17e-31	5.07e-19	2.8e-22	8.63e-56	7.61e-89	5.45e-15	1.1e-22	7.79e-35	4.32e-78	1.3e-148	1.73e-07
Trim47	SigDo	4.46e-147	9.94e-38	2.04e-166	4.91e-153	5.41e-64	1.76e-23	0	3.79e-241	2.22e-58	9.57e-235	2.46e-198	6.78e-58

### Sheet: C
Supplemental Table 2: Pseudotime trajectories of Mx, NPMc+/Mx, Flt3-ITD/Mx and NPMc+/Flt3-ITD/Mx LT-HSCs
C: Numbers and percentges of dHSCs, aHSCs , trHSCs and daHSCs, in groups and samples
			Gr1	Gr2	Gr3	Total				Gr1	Gr2	Gr3	Total
	Mx	Total cells	597	1408	476	2481		NPMc+/Mx	Total cells	544	632	1156	2332
		Normalized to 2,500 total cells	601.572	1418.78	479.645	2500			Normalized to 2,500 total cells	583.19	677.53	1239.28	2500
		% in total cells	0.240629	0.567513	0.191858	1			% in total cells	0.233276	0.271012	0.495712	1
		dHSC	457	286	4	747			dHSC	471	76	0	547
		Normalized to 2,500 total cells	460.5	288.19	4.03063	752.721			Normalized to 2,500 total cells	504.931	81.4751	0	586.407
		% in total D+ cells	0.61178	0.382865	0.00535475	1			% in total D+ cells	0.86106	0.13894	0	1
		% in total cells	0.1842	0.115276	0.00535475	0.301088			% in total cells	0.201973	0.0325901	0	0.234563
		aHSCs	2	141	231	374			aHSC	4	123	699	826
		Normalized to 2,500 total cells	2.01532	142.08	232.769	376.864			Normalized to 2,500 total cells	4.28816	131.861	749.357	885.506
		% in total A+ cells	0.00534759	0.377005	0.617647	1			% in total A+ cells	0.00484262	0.14891	0.846247	1
		% in total cells	0.000806127	0.0568319	0.0931076	0.150746			% in total cells	0.00171527	0.0527444	0.299743	0.354202
		daHSC	4	5	1	10			daHSC	4	5	0	9
		Normalized to 2,500 total cells	4.03063	5.03829	1.00766	10.0766			Normalized to 2,500 total cells	4.28816	5.36021	0	9.64837
		% in total D+A+ cells	0.4	0.5	0.1	1			% in total D+A+ cells	0.444444	0.555556	0	1
		% in total cells	0.00161225	0.00201532	0.000403063	0.00403063			% in total cells	0.00171527	0.00214408	0	0.00385935
		trHSC	134	976	240	1350			trHSC	65	428	457	950
		Normalized to 2,500 total cells	135.026	983.474	241.838	1360.34			Normalized to 2,500 total cells	69.6827	431.278	460.5	1018.44
		% in total TR cells	0.0992593	0.722963	0.177778	1			% in total TR cells	0.0684211	0.450526	0.481053	1
		% in total cells	0.0540105	0.39339	0.0967352	0.544135			% in total cells	0.0278731	0.183533	0.195969	0.407376
	Flt3-ITD/Mx	Total cells	189	1476	720	2385		NPMc+/Flt3-ITD/Mx	Total cells	49	2660	612	3321
		Normalized to 2,500 total cells	198.113	1547.17	754.717	2500			Normalized to 2,500 total cells	36.8865	2002.41	460.705	2500
		% in total cells	0.0792453	0.618868	0.301887	1			% in total cells	0.0147546	0.800964	0.184282	1
		dHSC	174	576	23	773			dHSC	36	694	32	762
		Normalized to 2,500 total cells	182.39	603.774	24.109	810.273			Normalized to 2,500 total cells	27.1003	522.433	24.0891	573.622
		% in total D+ cells	0.225097	0.745149	0.0297542	1			% in total D+ cells	0.0472441	0.910761	0.0419948	1
		% in total cells	0.072956	0.241509	0.0297542	0.324109			% in total cells	0.0108401	0.208973	0.0419948	0.229449
		aHSC	0	157	311	468			aHSC	0	324	299	623
		Normalized to 2,500 total cells	0	164.57	325.996	490.566			Normalized to 2,500 total cells	0	243.902	225.083	468.985
		% in total A+ cells	0	0.33547	0.66453	1			% in total A+ cells	0	0.520064	0.479936	1
		% in total cells	0	0.0658281	0.130398	0.196226			% in total cells	0	0.097561	0.0900331	0.187594
		daHSC	2	51	6	59			daHSC	7	822	43	872
		Normalized to 2,500 total cells	2.09644	53.4591	6.28931	61.8449			Normalized to 2,500 total cells	5.2695	618.79	32.3698	656.429
		% in total D+A+ cells	0.0338983	0.864407	0.101695	1			% in total D+A+ cells	0.00802752	0.942661	0.0493119	1
		% in total cells	0.000838574	0.0213836	0.00251572	0.0247379			% in total cells	0.0021078	0.247516	0.0129479	0.262572
		trHSC	13	692	380	1085			trHSC	6	820	238	1064
		Normalized to 2,500 total cells	13.6268	725.367	398.323	1137.32			Normalized to 2,500 total cells	4.51671	617.284	179.163	800.964
		% in total TR cells	0.0119816	0.637788	0.35023	1			% in total TR cells	0.0056391	0.770677	0.223684	1
		% in total cells	0.00545073	0.290147	0.159329	0.454927			% in total cells	0.00180668	0.246914	0.0716652	0.320385
