## supplemental table 3 for "NPMc+ and Flt3-ITD cooperation promotes a new oncogenic HSC state that supports transformation and leukemia stem cell maintenance"

### Sheet: A
TableS3A. Cox Proportional Hazard Models for multivariate analysis of overall survival. HR: hazard ratio; CI: confidence interval.
Characteristic	HR	95% CI	p-value
WBC (10*3/uL)	1.01	1.00, 1.01	<0.001
Age (years)	1.03	1.02, 1.05	<0.001
Risk (ELN2017)
Intermediate	1.39	0.85, 2.28	0.2
Poor	2.42	1.50, 3.92	<0.001
TGFb1 high	1.88	1.27, 2.80	0.002

### Sheet: B
TableS3B. Cox Proportional Hazard Models for multivariate analysis of cumulative incidence of relapse. HR: hazard ratio; CI: confidence interval.
Characteristic	HR	95% CI	p-value
WBC (10*3/uL)	1.01	1.00, 1.01	0.004
Age (years)	1.01	0.99, 1.02	0.4
Risk (ELN2017)
Intermediate	2.32	1.38, 3.91	0.001
Poor	1.97	1.08, 3.59	0.027
TGFb1 high	1.8	1.12, 2.91	0.015

### Sheet: C
TableS3C. Clinical and molecular characteristics of AML patients in the TCGA cohort according to TGFb1 level of expression.
Characteristic	TGFb1 high (N=52)	TGFb1 low (N=121)	Total (N=173)	p value
Sex (n, %)				0.149
- Female	20 (38.5)	61 (50.4)	81 (46.8)
- Male	32 (61.5)	60 (49.6)	92 (53.2)
Age (mean, range) [years]	59.27 (18 - 81)	53.49 (21 - 88)	55.22 (18 - 88)	0.012
Bone Marrow Blast (mean, range) [%]	68.13 (32 - 98)	69.50 (30 - 100)	69.08 (30 - 100)	0.668
White Blood Cell Count (mean, range) [10*3/uL]	40.82 (1.2 - 137.2)	34.82 (0.4 - 297.4)	36.63 (0.4 - 297.4)	0.025
NPM1 (n, %)	10 (19.2)	12 (9.9)	22 (12.7)	0.092
FLT3 (n, %)	6 (11.5)	17 (14.0)	23 (13.3)	0.656
NPM1_FLT3 (n, %)	7 (13.5)	19 (15.7)	26 (15.0)	0.705
Other molecular groups (n, %)				0.121
- Normal Karyotype	27 (51.9)	53 (43.8)	80 (46.2)
- PML-RARA	1 (1.9)	14 (11.6)	15 (8.7)
- RUNX1-RUNX1T1	1 (1.9)	6 (5)	7 (4)
- CBFB-MYH11	2 (3.8)	8 (6.6)	10 (5.8)
- MLL translocation	0 (0.0)	4 (3.3)	4 (2.4)
- BCR-ABL1	0 (0.0)	3 (2.5)	3 (1.7)
- Complex Cytogenetics	12 (23.1)	10 (8.3)	22 (12.7)
- Other	8 (15.5)	21 (17.2)	29 (16.8)
- Missing	1 (1.9)	2 (1.7)	3 (1.7)
ELN2017 risk class (n, %)				0.533
- Good	20 (38.5)	48 (39.7)	68 (39.3)
- Intermediate	12 (23)	37 (30.5)	49 (28.3)
- Poor	19 (36.6)	36 (29.8)	55 (31.8)
- Missing	1 (1.9)	0 (0)	1 (0.6)
